# Cracking the code of co-authorship networks geo-temporally using interpretable machine learning

**DOI:** 10.1101/2025.03.05.641725

**Authors:** Swapnil Keshari, Zarifeh Heidari Rarani, Akash Kishore, Jishnu Das

**Affiliations:** Department of Computational Biology, University of Pittsburgh, Pittsburgh, PA, USA; Department of Immunology, University of Pittsburgh, Pittsburgh, PA, USA; Center for Systems Immunology, University of Pittsburgh, Pittsburgh, PA, USA; The Joint CMU-Pitt Ph.D. Program in Computational Biology, Carnegie Mellon University and University of Pittsburgh, Pittsburgh, PA, USA

## Abstract

An exponential growth in the scientific literature necessitates the development of highly scalable computational tools that can effectively analyze and distill insights from complex, interconnected research landscapes. We introduce Distributed, Interpretable, and Scalable computing for Co-authorship Networks (DISCo-Net), a robust and scalable tool engineered to curate and examine large-scale co-authorship networks by harnessing the power of distributed computing and advanced relational database queries. We use DISCo-Net to analyze co-authorship networks derived from millions of papers in the life sciences and physical sciences over more than two decades. Using a range of deep learning approaches, we surprisingly found that pre-trained zero-shot embeddings from a sentence transformer better captured global co-authorship relationships than a complex graphical attention transformer. Even more surprisingly, a simple interpretable Term Frequency-Inverse Document Frequency (TF-IDF) model performed as well as the Bidirectional Encoder Representations from Transformers (BERT) model. Through topic modeling on TF-IDF document descriptors, we identified nine major research areas prevalent globally over the past 24 years and captured topic-specific shifting trends in scientific output. Our study draws an innovative parallel between collaborative research networks and genomic regulatory structures, applying genomics data analysis methodologies to uncover patterns in global scientific collaboration. This approach reveals interpretable alignments between research interests and human developmental stages, while also identifying emerging influential players in the global research landscape. The findings highlight potential far-reaching consequences of current funding challenges, particularly in the U.S., and offer actionable insights for optimizing resource allocation and fostering innovation in an interconnected global scientific community.
