## Supplementary_Table_1 for "Cracking the code of co-authorship networks geo-temporally using interpretable machine learning"

### Sheet: country_hdi_map
# Table: Words and corresponding topics for Biomedical Sciences (OpenAlex) dataset
topic#	word1	word2	word3	word4	word5	Qualitative topic labeled
8	coli	escherichia	polymerase	rnas	conformational	RNA-Based Studies & Molecular Biology
7	chromatin	transcriptional	histone	damage	cycle	Chromatin Structure & Genomics
6	signaling	development	elegans	arabidopsis	circadian	Signaling Pathways & Developmental Biology
5	derived	differentiation	tumor	genomic	mesenchymal	Cancer Biology & Tumor Differentiation
4	risk	patients	diabetes	metabolic	syndrome	Metabolism, Diabetes & Disease Risk
3	hiv	infection	health	19	covid	Viral Infections & Public Health
2	quantum	imaging	metal	light	optical	Quantum and Physical Sciences
1	brain	visual	neurons	cortex	memory	Quantum Imaging & Optical Physics
0	climate	china	effects	water	soil	Climate Change & Environmental Impact
-1						Un assigned research articles
