## Supplementary_Table_2 for "Cracking the code of co-authorship networks geo-temporally using interpretable machine learning"

### Sheet: country_hdi_map
# Table: Words and corresponding topics for Physical Sciences (Arxiv) dataset
topic#	word1	word2	word3	word4	word5	Qualitative topic labeled
10	accretion	binaries	images	ads	kerr	Astrophysics & Accretion Disks
9	bayesian	selection	object	inference	microwave	Bayesian Methods & Statistical Inference
8	qcd	mesons	baryon	pi	nucleon	Quantum Chromodynamics & Particle Physics
7	bose	condensate	atoms	trap	hubbard	Bose-Einstein Condensates & Atomic Physics
6	branes	supergravity	ads	extremal	spacetime	String Theory & Supergravity
5	entanglement	optimization	machine	design	algorithms	Quantum Entanglement & Computational Optimization
4	active	liquid	molecular	cell	social	Active Matter & Biophysics
3	neutrino	lhc	pi	nucleon	ion	Neutrino Physics & High-Energy Experiments
2	graphs	algebras	sets	convex	ploynomials	Graph Theory & Mathematical Structures
1	graphene	electronic	metal	superconductivity	films	Graphene & Superconductivity
0	ray	galaxies	galaxy	survey	radio	Astronomy & Radio Galaxies
-1						Un assigned research articles
