## Supplementary_Table_3 for "Cracking the code of co-authorship networks geo-temporally using interpretable machine learning"

### Sheet: country_hdi_map
# Table: HDI ranks and associated countries as inferred from UN
HDI_Rank	ISO_A2_codes
182	AF
74	AL
93	DZ
35	AD
150	AO
54	AG
48	AR
76	AM
10	AU
22	AT
89	AZ
57	BS
34	BH
129	BD
62	BB
69	BY
12	BE
118	BZ
173	BJ
125	BT
120	BO
80	BW
114	BV
90	BR
55	BN
70	BG
185	BF
187	BI
131	CV
148	KH
151	CM
18	CA
191	CF
189	TD
44	CL
75	CN
91	CO
152	KM
149	CD
180	CG
64	CR
166	CI
39	HR
85	CU
29	CY
32	CZ
5	DK
171	DJ
97	DM
82	DO
83	EC
105	EG
127	SV
133	GQ
175	ER
31	EE
142	SZ
176	ET
104	FJ
13	FI
28	FR
123	GA
174	GM
60	GE
7	DE
145	GH
33	GR
73	GD
136	GT
181	GN
179	GW
95	GY
158	HT
138	HN
4	HK
47	HU
3	IS
134	IN
112	ID
78	IR
128	IQ
8	IE
25	IL
30	IT
115	JM
24	JP
99	JO
67	KZ
146	KE
137	KI
19	KR
49	KW
117	KG
139	LA
37	LV
109	LB
168	LS
177	LR
92	LY
14	LI
38	LT
20	LU
178	MG
172	MW
63	MY
87	MV
188	ML
26	MT
102	MH
164	MR
72	MU
77	MX
135	FM
86	MD
96	MN
50	ME
121	MA
183	MZ
144	MM
143	NA
122	NR
147	NP
11	NL
16	NZ
130	NI
190	NE
161	NG
84	MP
2	NO
59	OM
165	PK
71	PW
111	PS
58	PA
154	PG
103	PY
88	PE
113	PH
36	PL
42	PT
40	QA
53	RO
56	RU
162	RW
51	KN
108	LC
81	VC
116	WS
43	SM
141	ST
41	SA
169	SN
65	RS
68	SC
184	SL
9	SG
45	SK
23	SI
156	SB
193	SO
110	ZA
192	SS
27	ES
79	LK
170	SD
124	SR
6	SE
1	CH
157	SY
126	TJ
167	TZ
66	TH
155	TL
163	TG
98	TO
61	TT
101	TN
46	TR
94	TM
132	TV
159	UG
100	UA
17	AE
15	GB
21	US
52	UY
106	UZ
140	VU
119	VE
107	VN
186	YE
153	ZM
160	ZW
