## Supplementary_Table_4 for "Cracking the code of co-authorship networks geo-temporally using interpretable machine learning"

### Sheet: journals_standardized
# Table: List of curated journal for which scientific research articles were fetched and analyzed
MainKey	display_name	id	search_string
Nature genetics	Nature Genetics	https://openalex.org/S137905309	Nature%20genetics
Cell	Cell	https://openalex.org/S110447773	Cell
Nature	Nature	https://openalex.org/S137773608	Nature
Nature medicine	Nature Medicine	https://openalex.org/S203256638	Nature%20medicine
Nature biotechnology	Nature Biotechnology	https://openalex.org/S106963461	Nature%20biotechnology
Nature neuroscience	Nature Neuroscience	https://openalex.org/S2298632	Nature%20neuroscience
Nature cell biology	Nature Cell Biology	https://openalex.org/S151741590	Nature%20cell%20biology
Nature immunology	Nature Immunology	https://openalex.org/S41063453	Nature%20immunology
Nature reviews. Genetics	Nature Reviews Genetics	https://openalex.org/S8553189	Nature%20reviews.%20Genetics
Nature reviews. Neuroscience	Nature Reviews Neuroscience	https://openalex.org/S26843219	Nature%20reviews.%20Neuroscience
Nature reviews. Molecular cell biology	Nature Reviews Molecular Cell Biology	https://openalex.org/S196724125	Nature%20reviews.%20Molecular%20cell%20biology
Science's STKE	Science's STKE	https://openalex.org/S4210180107	Science%27s%20STKE
Science	Science	https://openalex.org/S3880285	Science
Nature reviews. Cancer	Nature Reviews Cancer	https://openalex.org/S160464432	Nature%20reviews.%20Cancer
Nature reviews. Immunology	Nature Reviews Immunology	https://openalex.org/S93373720	Nature%20reviews.%20Immunology
Nature reviews. Drug discovery	Nature Reviews Drug Discovery	https://openalex.org/S186543748	Nature%20reviews.%20Drug%20discovery
Nature materials	Nature Materials	https://openalex.org/S103895331	Nature%20materials
PLoS biology	PLOS Biology	https://openalex.org/S154343897	PLoS%20biology
Nature reviews. Microbiology	Nature Reviews Microbiology	https://openalex.org/S56802129	Nature%20reviews.%20Microbiology
Nature structural \& molecular biology	Nature Structural & Molecular Biology	https://openalex.org/S139253143	Nature%20structural%20%5C%26%20molecular%20biology
PLoS medicine	PLOS Medicine	https://openalex.org/S197939330	PLoS%20medicine
Nature methods	Nature Methods	https://openalex.org/S127827428	Nature%20methods
PLoS genetics	PLOS Genetics	https://openalex.org/S103870658	PLoS%20genetics
Nature clinical practice. Cardiovascular medicine	Nature clinical practice cardiovascular medicine	https://openalex.org/S4210170635	Nature%20clinical%20practice.%20Cardiovascular%20medicine
Nature clinical practice. Oncology	Nature clinical practice oncology	https://openalex.org/S4210176377	Nature%20clinical%20practice.%20Oncology
Nature clinical practice. Gastroenterology & hepatology	Nature Clinical Practice Gastroenterology & Hepatology	https://openalex.org/S75976234	Nature%20clinical%20practice.%20Gastroenterology%20%26%20hepatology
Cell metabolism	Cell Metabolism	https://openalex.org/S177533077	Cell%20metabolism
PLoS pathogens	PLOS Pathogens	https://openalex.org/S2004986	PLoS%20pathogens
PLoS computational biology	PLOS Computational Biology	https://openalex.org/S86033158	PLoS%20computational%20biology
Nature chemical biology	Nature Chemical Biology	https://openalex.org/S51309854	Nature%20chemical%20biology
Nature clinical practice. Urology	Nature Clinical Practice Urology	https://openalex.org/S58875525	Nature%20clinical%20practice.%20Urology
PLoS clinical trials	PLOS Clinical Trials	https://openalex.org/S97626889	PLoS%20clinical%20trials
Nature clinical practice. Endocrinology & metabolism	Nature Clinical Practice Endocrinology & Metabolism	https://openalex.org/S51708466	Nature%20clinical%20practice.%20Endocrinology%20%26%20metabolism
Nature clinical practice. Neurology	Nature clinical practice neurology	https://openalex.org/S4210172272	Nature%20clinical%20practice.%20Neurology
Nature clinical practice. Nephrology	Nature clinical practice nephrology	https://openalex.org/S4210215205	Nature%20clinical%20practice.%20Nephrology
Nature clinical practice. Rheumatology	Nature clinical practice rheumatology	https://openalex.org/S4210180506	Nature%20clinical%20practice.%20Rheumatology
Nature protocols	Nature Protocols	https://openalex.org/S109387254	Nature%20protocols
PLoS ONE	PLOS ONE	https://openalex.org/S202381698	PLoS%20ONE
Cell host & microbe	Cell Host & Microbe	https://openalex.org/S207313999	Cell%20host%20%26%20microbe
PLoS neglected tropical diseases	PLOS Neglected Tropical Diseases	https://openalex.org/S46544255	PLoS%20neglected%20tropical%20diseases
Cell stem cell	Cell Stem Cell	https://openalex.org/S128124174	Cell%20stem%20cell
Science signaling	Science Signaling	https://openalex.org/S155937366	Science%20signaling
Nature nanotechnology	Nature Nanotechnology	https://openalex.org/S7822423	Nature%20nanotechnology
Nature physics	Nature Physics	https://openalex.org/S156274416	Nature%20physics
Nature photonics	Nature Photonics	https://openalex.org/S120392215	Nature%20photonics
Nature geoscience	Nature Geoscience	https://openalex.org/S48977010	Nature%20geoscience
Cell and tissue biology	Cell and Tissue Biology	https://openalex.org/S168634447	Cell%20and%20tissue%20biology
Nature reviews. Cardiology	Nature Reviews Cardiology	https://openalex.org/S62674001	Nature%20reviews.%20Cardiology
Nature reviews. Endocrinology	Nature Reviews Endocrinology	https://openalex.org/S116269268	Nature%20reviews.%20Endocrinology
Nature reviews. Urology	Nature Reviews Urology	https://openalex.org/S67216020	Nature%20reviews.%20Urology
Nature reviews. Rheumatology	Nature Reviews Rheumatology	https://openalex.org/S78310130	Nature%20reviews.%20Rheumatology
Nature reviews. Clinical oncology	Nature Reviews Clinical Oncology	https://openalex.org/S41981144	Nature%20reviews.%20Clinical%20oncology
Nature reviews. Nephrology	Nature Reviews Nephrology	https://openalex.org/S18618073	Nature%20reviews.%20Nephrology
Nature reviews. Neurology	Nature Reviews Neurology	https://openalex.org/S22232893	Nature%20reviews.%20Neurology
Nature reviews. Gastroenterology & hepatology	Nature Reviews Gastroenterology & Hepatology	https://openalex.org/S120397320	Nature%20reviews.%20Gastroenterology%20%26%20hepatology
Nature chemistry	Nature Chemistry	https://openalex.org/S202193212	Nature%20chemistry
PLoS currents	PLOS Currents	https://openalex.org/S172027730	PLoS%20currents
Nature reports. stem cells	Nature Reports Stem Cells	https://openalex.org/S195141004	Nature%20reports.%20stem%20cells
Science translational medicine	Science Translational Medicine	https://openalex.org/S24207032	Science%20translational%20medicine
Nature Communications	Nature Communications	https://openalex.org/S64187185	Nature%20Communications
Cell medicine	Cell medicine	https://openalex.org/S2764889534	Cell%20medicine
Nature climate change	Nature Climate Change	https://openalex.org/S183584863	Nature%20climate%20change
Cell reports	Cell Reports	https://openalex.org/S169236886	Cell%20reports
Nature plants	Nature Plants	https://openalex.org/S2764671299	Nature%20plants
Science advances	Science Advances	https://openalex.org/S2737427234	Science%20advances
Cell systems	Cell Systems	https://openalex.org/S2764739556	Cell%20systems
Nature microbiology	Nature Microbiology	https://openalex.org/S2764926557	Nature%20microbiology
Cell chemical biology	Cell Chemical Biology	https://openalex.org/S4210231961	Cell%20chemical%20biology
Nature reviews. Disease primers	Nature Reviews Disease Primers	https://openalex.org/S4210201506	Nature%20reviews.%20Disease%20primers
Science immunology	Science immunology	https://openalex.org/S2764653179	Science%20immunology
Nature reviews. Materials	Nature Reviews Materials	https://openalex.org/S2764917516	Nature%20reviews.%20Materials
Nature biomedical engineering	Nature Biomedical Engineering	https://openalex.org/S2764624792	Nature%20biomedical%20engineering
Nature human behaviour	Nature Human Behaviour	https://openalex.org/S2764866340	Nature%20human%20behaviour
Nature ecology & evolution	Nature Ecology and Evolution	https://openalex.org/S2764884935	Nature%20ecology%20%26%20evolution
Nature reviews. Chemistry	Nature Reviews Chemistry	https://openalex.org/S4210174246	Nature%20reviews.%20Chemistry
Nature catalysis	Nature Catalysis	https://openalex.org/S4210229375	Nature%20catalysis
Nature electronics	Nature Electronics	https://openalex.org/S4210239724	Nature%20electronics
Science robotics	Science robotics	https://openalex.org/S4210213233	Science%20robotics
Nature energy	Nature Energy	https://openalex.org/S2764528046	Nature%20energy
Nature metabolism	Nature Metabolism	https://openalex.org/S4210232714	Nature%20metabolism
Nature astronomy	Nature Astronomy	https://openalex.org/S2764494557	Nature%20astronomy
Nature machine intelligence	Nature Machine Intelligence	https://openalex.org/S2912241403	Nature%20machine%20intelligence
Nature cancer	Nature Reviews Cancer	https://openalex.org/S160464432	Nature%20cancer
Cell reports. Medicine	Cell Reports Medicine	https://openalex.org/S4210207453	Cell%20reports.%20Medicine
Cell reports. Physical science	Cell Reports Physical Science	https://openalex.org/S4210216867	Cell%20reports.%20Physical%20science
Nature reviews. Earth & environment	Nature Reviews Earth & Environment	https://openalex.org/S4210178125	Nature%20reviews.%20Earth%20%26%20environment
Nature aging	Nature Aging	https://openalex.org/S4210214063	Nature%20aging
Nature computational science	Nature Computational Science	https://openalex.org/S4210228084	Nature%20computational%20science
Nature reviews. Physics	Nature Reviews Physics	https://openalex.org/S4210234670	Nature%20reviews.%20Physics
Cell reports methods	Cell Reports Methods	https://openalex.org/S4210214705	Cell%20reports%20methods
